# Fast and accurate imputation of genotypes from noisy low-coverage sequencing data in bi-parental populations

**DOI:** 10.1101/2024.03.13.584787

**Authors:** Triay Cécile, Alice Boizet, Christopher Fragoso, Anestis Gkanogiannis, Jean-Francois Rami, Mathias Lorieux

## Abstract

**Motivation:** Genotyping of bi-parental populations can be performed with low-coverage next-generation sequencing (LC-NGS). This allows the creation of highly saturated genetic maps at reasonable cost, precisely localized recombination breakpoints (i.e., the crossovers), and minimized mapping intervals for quantitative-trait locus analysis. The main issues with these low-coverage genotyping methods are (1) poor performance at heterozygous loci, (2) high percentage of missing data, (3) local errors due to erroneous mapping of sequencing reads and reference genome mistakes, and (4) global, technical errors inherent to NGS itself. Recent methods like Tassel-FSFHap or LB-Impute are excellent at addressing issues 1 and 2, but nonetheless perform poorly when issues 3 and 4 are persistent in a dataset (i.e., “noisy” data). Here, we present a new algorithm for imputation of LC-NGS data that eliminates the need of complex pre-filtering of noisy data, accurately types heterozygous chromosomal regions, precisely estimates crossover positions, corrects erroneous data, and imputes missing data. The imputation of genotypes and recombination breakpoints is based on maximum-likelihood estimation. We compare its performance with Tassel-FSFHap and LB-Impute using simulated data and two real datasets. NOISYmputer is consistently more efficient than the two other software tested and reaches average breakpoint precision of 99.9% and average recall of 99.6% on illumina simulated dataset.

NOISYmputer consistently provides precise map size estimations when applied to real datasets while alternative tools may exhibit errors ranging from 3 to 1845 times the real size of the chromosomes in centimorgans. Furthermore, the algorithm is not only highly effective in terms of precision and recall but is also particularly economical in its use of RAM and computation time, being much faster than Hidden Markov Model methods.

**Availability:** NOISYmputer and its source code are available as a multiplatform (Linux, macOS, Windows) Java executable at the URL https://gitlab.cirad.fr/noisymputer/noisymputerstandalone/-/tree/1.0.0-RELEASE?reftype=tags.
