## Supplementary material for "Fast and accurate imputation of genotypes from noisy low-coverage sequencing data in bi-parental populations": S1 table

### Sheet: summary_mapSizes
	Fast and accurate imputation of genotypes from noisy low-coverage sequencing data in bi-parental populations
	Triay et al
	Supplementary Table S1. Genetic map sizes of 84 bi-parental populations, varying in marker density, depth and error rate, after imputation with FSFHap and NOISYmputer with default parameters.
	Results presented in the table are map sizes in cumulated cM.
	NOISYmputer produces consistent results even at high error rates, whereas FSFHap cannot handle properly high error rates (5%).
			All datasets	5‰ error rate	1% error rate	5% error rate			File	Marker_density	Average_depth	Error_rate	FSFHap_ cumulated_cM	NOISYmputer_ cumulated_cM
	FSFHap	Mean	479399	183.94	181.643	1.39775e+06			0.0015_0.5_0.005	0.0015	0.5	0.005	184.667	181.82
		Median	183.833	181	181.833	1.0734e+06			0.0015_0.5_0.01	0.0015	0.5	0.01	190	166.64
	NOISYmputer*	Mean	179.88	180.736	178.383	180.521			0.0015_0.5_0.05	0.0015	0.5	0.05	4371.83	176.81
		Median	179.98	180.405	178.4	179.485			0.0015_1_0.005	0.0015	1	0.005	180.833	179.98
									0.0015_1_0.01	0.0015	1	0.01	179	177.16
	*with a half window size of 30								0.0015_1_0.05	0.0015	1	0.05	336.333	180.33
									0.0015_1.5_0.005	0.0015	1.5	0.005	179.5	178.65
									0.0015_1.5_0.01	0.0015	1.5	0.01	175.833	174.98
									0.0015_1.5_0.05	0.0015	1.5	0.05	2208.33	187.16
									0.0015_2_0.005	0.0015	2	0.005	181.5	180.66
									0.0015_2_0.01	0.0015	2	0.01	183.5	183.66
									0.0015_2_0.05	0.0015	2	0.05	1358095	178.82
									0.0015_2.5_0.005	0.0015	2.5	0.005	178.833	178.99
									0.0015_2.5_0.01	0.0015	2.5	0.01	181.5	181.32
									0.0015_2.5_0.05	0.0015	2.5	0.05	925699	184.66
									0.0015_3_0.005	0.0015	3	0.005	180.667	180.15
									0.0015_3_0.01	0.0015	3	0.01	173.833	173.64
									0.0015_3_0.05	0.0015	3	0.05	3.66667	187.99
									0.0015_4_0.005	0.0015	4	0.005	178.333	177.82
									0.0015_4_0.01	0.0015	4	0.01	175.667	175.48
									0.0015_4_0.05	0.0015	4	0.05	1.2211e+06	176.65
									0.002273_0.5_0.005	0.002273	0.5	0.005	184.833	166.81
									0.002273_0.5_0.01	0.002273	0.5	0.01	201.167	183.82
									0.002273_0.5_0.05	0.002273	0.5	0.05	5829.5	176.81
									0.002273_1_0.005	0.002273	1	0.005	181.167	181.32
									0.002273_1_0.01	0.002273	1	0.01	184	184.15
									0.002273_1_0.05	0.002273	1	0.05	230	179.16
									0.002273_1.5_0.005	0.002273	1.5	0.005	198.167	198.17
									0.002273_1.5_0.01	0.002273	1.5	0.01	189.667	189.32
									0.002273_1.5_0.05	0.002273	1.5	0.05	1675838	182.49
									0.002273_2_0.005	0.002273	2	0.005	182.667	182.83
									0.002273_2_0.01	0.002273	2	0.01	184.833	184.99
									0.002273_2_0.05	0.002273	2	0.05	2.19619e+06	187.49
									0.002273_2.5_0.005	0.002273	2.5	0.005	180.5	179.98
									0.002273_2.5_0.01	0.002273	2.5	0.01	183	183.16
									0.002273_2.5_0.05	0.002273	2.5	0.05	2.16605e+06	171.31
									0.002273_3_0.005	0.002273	3	0.005	173.833	173.82
									0.002273_3_0.01	0.002273	3	0.01	184	183.82
									0.002273_3_0.05	0.002273	3	0.05	1770400	181.98
									0.002273_4_0.005	0.002273	4	0.005	183.667	183.82
									0.002273_4_0.01	0.002273	4	0.01	176.167	175.99
									0.002273_4_0.05	0.002273	4	0.05	1.67325e+06	182.33
									0.004091_0.5_0.005	0.004091	0.5	0.005	175.833	173.14
									0.004091_0.5_0.01	0.004091	0.5	0.01	187	181.15
									0.004091_0.5_0.05	0.004091	0.5	0.05	13164.5	169.81
									0.004091_1_0.005	0.004091	1	0.005	183.5	183.32
									0.004091_1_0.01	0.004091	1	0.01	179.833	179.32
									0.004091_1_0.05	0.004091	1	0.05	326.333	175.65
									0.004091_1.5_0.005	0.004091	1.5	0.005	186	186.15
									0.004091_1.5_0.01	0.004091	1.5	0.01	168.5	168.48
									0.004091_1.5_0.05	0.004091	1.5	0.05	315.333	186.15
									0.004091_2_0.005	0.004091	2	0.005	186.833	186.99
									0.004091_2_0.01	0.004091	2	0.01	186	185.82
									0.004091_2_0.05	0.004091	2	0.05	3.96695e+06	185.99
									0.004091_2.5_0.005	0.004091	2.5	0.005	164.667	164.8
									0.004091_2.5_0.01	0.004091	2.5	0.01	167.333	167.48
									0.004091_2.5_0.05	0.004091	2.5	0.05	3.8381e+06	187.16
									0.004091_3_0.005	0.004091	3	0.005	180.833	180.99
									0.004091_3_0.01	0.004091	3	0.01	177.5	177.48
									0.004091_3_0.05	0.004091	3	0.05	0.666667	193.16
									0.004091_4_0.005	0.004091	4	0.005	182	181.82
									0.004091_4_0.01	0.004091	4	0.01	182.167	182.32
									0.004091_4_0.05	0.004091	4	0.05	2307900	178.81
									0.005_0.5_0.005	0.005	0.5	0.005	251.5	188.32
									0.005_0.5_0.01	0.005	0.5	0.01	214.333	173.48
									0.005_0.5_0.05	0.005	0.5	0.05	15257.3	176.31
									0.005_1_0.005	0.005	1	0.005	178	178.15
									0.005_1_0.01	0.005	1	0.01	175.5	175.65
									0.005_1_0.05	0.005	1	0.05	176.833	176.98
									0.005_1.5_0.005	0.005	1.5	0.005	178.167	178.32
									0.005_1.5_0.01	0.005	1.5	0.01	169.667	169.81
									0.005_1.5_0.05	0.005	1.5	0.05	12.6667	175.65
									0.005_2_0.005	0.005	2	0.005	188.333	188.16
									0.005_2_0.01	0.005	2	0.01	172.5	172.64
									0.005_2_0.05	0.005	2	0.05	4.3396e+06	179.81
									0.005_2.5_0.005	0.005	2.5	0.005	179.667	179.48
									0.005_2.5_0.01	0.005	2.5	0.01	184	183.82
									0.005_2.5_0.05	0.005	2.5	0.05	3.5641e+06	173.81
									0.005_3_0.005	0.005	3	0.005	186.333	186.49
									0.005_3_0.01	0.005	3	0.01	183.333	183.49
									0.005_3_0.05	0.005	3	0.05	4703300	185.32
									0.005_4_0.005	0.005	4	0.005	179.5	179.66
									0.005_4_0.01	0.005	4	0.01	176.167	175.65
									0.005_4_0.05	0.005	4	0.05	4510500	175.98
