## Supplementary material for "Fast and accurate imputation of genotypes from noisy low-coverage sequencing data in bi-parental populations": S2 file

### Sheet: Sheet1
	Fast and accurate imputation of genotypes from noisy low-coverage sequencing data in bi-parental populations
	Triay et al
		What is the proportion of recombined versus plain diplotypes in an F2 individual?
		Since crossovers (XO) are discrete points on the genome, the question only makes sense if we consider the average size of the diplotype window used for imputation.
		Assuming that the SNPs are evenly dispersed along the genome and sufficiently dense, and considering overlapping diaplotypes, we can calculate the proportion of the genome represented by the crossover events.
		Let B be the number of chromosomes, G the genome size in bp, D the genome size in cM, N the number of SNPs (millions), and m the window size (in number of SNPs).
		A maximum bound for the diplotype size h, in bp, around a crossover is the maximum size of the loose support interval, which is, by definition, 4m (see main text). The expected number x of crossovers in an F2 individual is 2*D/100.
		The mean distance s, in bp, between SNPs is G / (N - B). The average diplotye size a, in bp, is (h - 1) * s.
		An estimate of the proportion of the genome covered by diplotypes that carry crossovers is thus P(XO) = 1/G * (a * x).
		And thus, the proportion of the genome not covered by crossovers is 1 - P(XO).
		In the following example, we calculate P(XO) for a typical rice genome sequenced by WGS, generating 1.2 Million of SNPs, and a window size m = 15:
		B = number of chromosomes	G = genome size (Mb)	D = genome size (cM)	N = total number of SNPs (millions)	m	h = diplotype size (#SNPs)	x = expected number of XO	s = SNP mean distance (bp)	a = average diplotype size (bp)	P(XO)	1-P(XO)
		12	390	1450	1.2	15	60	29	325.003	19175.2	0.00142585	0.998574
