## Supplementary material for "Fast and accurate imputation of genotypes from noisy low-coverage sequencing data in bi-parental populations": S2 table

### Sheet: errorRate_estimation_from_NOISY
	Fast and accurate imputation of genotypes from noisy low-coverage sequencing data in bi-parental populations
	Triay et al
	Supplementary Table S2. Error rate estimation accuracy in 420 outputs of simulated VCFs with variable marker density, depth and error rate.
				Average difference	9.84218e-07
				Standard Deviation	4.79541e-05
				Min	-0.000277943			sum of differences error rate	0
				Max	0.00014511
	NOISYmputer_RunID	PopSimul_errorRate	NOISYmputer_estimation_errorRateA	NOISYmputer_estimation_errorRateB	DiffErrorA	DiffErrorB	ROUND_NOISYmputer_estimation_errorRateA	ROUND_NOISYmputer_estimation_errorRateB	Condition_0_if_Same_1_if_Different
	0.0015_0.5_0.005_100	0.005	0.00506235	0.00503322	6.23461e-05	3.32222e-05	0.005	0.005	0
	0.0015_1_0.005_100	0.005	0.00504429	0.00504061	4.42947e-05	4.06104e-05	0.005	0.005	0
	0.0015_1.5_0.005_100	0.005	0.00504531	0.00502851	4.53059e-05	2.85135e-05	0.005	0.005	0
	0.0015_2_0.005_100	0.005	0.00502071	0.0050438	2.07083e-05	4.37991e-05	0.005	0.005	0
	0.0015_2.5_0.005_100	0.005	0.00498191	0.00497462	-1.80922e-05	-2.53767e-05	0.005	0.005	0
	0.0015_3_0.005_100	0.005	0.00502623	0.00502006	2.62269e-05	2.00578e-05	0.005	0.005	0
	0.0015_4_0.005_100	0.005	0.00501165	0.00501762	1.16547e-05	1.76221e-05	0.005	0.005	0
	0.002273_0.5_0.005_100	0.005	0.0050056	0.00501411	5.59771e-06	1.41117e-05	0.005	0.005	0
	0.002273_1_0.005_100	0.005	0.00495301	0.00501524	-4.69883e-05	1.52443e-05	0.005	0.005	0
	0.002273_1.5_0.005_100	0.005	0.00498594	0.00499586	-1.40604e-05	-4.13543e-06	0.005	0.005	0
	0.002273_2_0.005_100	0.005	0.00500546	0.00498902	5.45861e-06	-1.09805e-05	0.005	0.005	0
	0.002273_2.5_0.005_100	0.005	0.00501362	0.00501755	1.36196e-05	1.75496e-05	0.005	0.005	0
	0.002273_3_0.005_100	0.005	0.00500487	0.00504389	4.87363e-06	4.38919e-05	0.005	0.005	0
	0.002273_4_0.005_100	0.005	0.00500732	0.00500762	7.31619e-06	7.62092e-06	0.005	0.005	0
	0.004091_0.5_0.005_100	0.005	0.00503754	0.00502299	3.75438e-05	2.29884e-05	0.005	0.005	0
	0.004091_1_0.005_100	0.005	0.00503121	0.00499121	3.12059e-05	-8.78546e-06	0.005	0.005	0
	0.004091_1.5_0.005_100	0.005	0.00498453	0.00498191	-1.54711e-05	-1.80886e-05	0.005	0.005	0
	0.004091_2_0.005_100	0.005	0.00500616	0.00500626	6.16097e-06	6.25843e-06	0.005	0.005	0
	0.004091_2.5_0.005_100	0.005	0.00499059	0.00500328	-9.41312e-06	3.28122e-06	0.005	0.005	0
	0.004091_3_0.005_100	0.005	0.00499519	0.00501476	-4.81308e-06	1.47618e-05	0.005	0.005	0
	0.004091_4_0.005_100	0.005	0.00500908	0.00499698	9.08351e-06	-3.024e-06	0.005	0.005	0
	0.005_0.5_0.005_100	0.005	0.00502459	0.00498168	2.45941e-05	-1.8324e-05	0.005	0.005	0
	0.005_1_0.005_100	0.005	0.00501351	0.00501042	1.35086e-05	1.04154e-05	0.005	0.005	0
	0.005_1.5_0.005_100	0.005	0.0049908	0.00499558	-9.20075e-06	-4.41833e-06	0.005	0.005	0
	0.005_2_0.005_100	0.005	0.00500747	0.00500492	7.47266e-06	4.91742e-06	0.005	0.005	0
	0.005_2.5_0.005_100	0.005	0.0050132	0.00500415	1.31959e-05	4.15333e-06	0.005	0.005	0
	0.005_3_0.005_100	0.005	0.00501365	0.00500928	1.36541e-05	9.27922e-06	0.005	0.005	0
	0.005_4_0.005_100	0.005	0.00499325	0.00500655	-6.75405e-06	6.54934e-06	0.005	0.005	0
	0.0015_0.5_0.005_15	0.005	0.00505607	0.00501558	5.607e-05	1.55776e-05	0.005	0.005	0
	0.0015_1_0.005_15	0.005	0.00504846	0.00504855	4.84586e-05	4.85479e-05	0.005	0.005	0
	0.0015_1.5_0.005_15	0.005	0.00506679	0.00504093	6.6794e-05	4.09288e-05	0.005	0.005	0
	0.0015_2_0.005_15	0.005	0.00504856	0.00506905	4.8559e-05	6.90542e-05	0.005	0.005	0
	0.0015_2.5_0.005_15	0.005	0.00500209	0.00499802	2.08988e-06	-1.97773e-06	0.005	0.005	0
	0.0015_3_0.005_15	0.005	0.00504876	0.0050436	4.87641e-05	4.36012e-05	0.005	0.005	0
	0.0015_4_0.005_15	0.005	0.00502382	0.0050333	2.38219e-05	3.32963e-05	0.005	0.005	0
	0.002273_0.5_0.005_15	0.005	0.00501987	0.00502321	1.98726e-05	2.32121e-05	0.005	0.005	0
	0.002273_1_0.005_15	0.005	0.00496165	0.00503205	-3.83457e-05	3.20467e-05	0.005	0.005	0
	0.002273_1.5_0.005_15	0.005	0.00500267	0.00501238	2.67277e-06	1.23766e-05	0.005	0.005	0
	0.002273_2_0.005_15	0.005	0.00502473	0.0050017	2.47322e-05	1.69681e-06	0.005	0.005	0
	0.002273_2.5_0.005_15	0.005	0.00502447	0.00502726	2.44739e-05	2.7263e-05	0.005	0.005	0
	0.002273_3_0.005_15	0.005	0.00501788	0.00505706	1.78836e-05	5.7065e-05	0.005	0.005	0
	0.002273_4_0.005_15	0.005	0.00501738	0.00501758	1.73787e-05	1.75823e-05	0.005	0.005	0
	0.004091_0.5_0.005_15	0.005	0.00505281	0.00503471	5.28108e-05	3.47117e-05	0.005	0.005	0
	0.004091_1_0.005_15	0.005	0.00504611	0.00500858	4.61136e-05	8.58247e-06	0.005	0.005	0
	0.004091_1.5_0.005_15	0.005	0.00499662	0.00499812	-3.38162e-06	-1.87737e-06	0.005	0.005	0
	0.004091_2_0.005_15	0.005	0.00501608	0.00502148	1.60832e-05	2.1481e-05	0.005	0.005	0
	0.004091_2.5_0.005_15	0.005	0.00499895	0.00501388	-1.05267e-06	1.38839e-05	0.005	0.005	0
	0.004091_3_0.005_15	0.005	0.00500408	0.00502614	4.08037e-06	2.61437e-05	0.005	0.005	0
	0.004091_4_0.005_15	0.005	0.00501909	0.00500678	1.90866e-05	6.77807e-06	0.005	0.005	0
	0.005_0.5_0.005_15	0.005	0.00504567	0.00498876	4.56685e-05	-1.12382e-05	0.005	0.005	0
	0.005_1_0.005_15	0.005	0.00503005	0.00502662	3.0048e-05	2.66161e-05	0.005	0.005	0
	0.005_1.5_0.005_15	0.005	0.00500635	0.00500885	6.35375e-06	8.85348e-06	0.005	0.005	0
	0.005_2_0.005_15	0.005	0.00501821	0.00501476	1.82115e-05	1.47644e-05	0.005	0.005	0
	0.005_2.5_0.005_15	0.005	0.00502135	0.00501399	2.13529e-05	1.39909e-05	0.005	0.005	0
	0.005_3_0.005_15	0.005	0.00502167	0.00501673	2.16688e-05	1.67286e-05	0.005	0.005	0
	0.005_4_0.005_15	0.005	0.00500081	0.0050146	8.12833e-07	1.46029e-05	0.005	0.005	0
	0.0015_0.5_0.005_20	0.005	0.00505569	0.00499809	5.56856e-05	-1.91116e-06	0.005	0.005	0
	0.0015_1_0.005_20	0.005	0.00503658	0.00504388	3.65776e-05	4.38849e-05	0.005	0.005	0
	0.0015_1.5_0.005_20	0.005	0.00506102	0.00504255	6.10189e-05	4.25472e-05	0.005	0.005	0
	0.0015_2_0.005_20	0.005	0.00503756	0.00506621	3.75604e-05	6.62131e-05	0.005	0.005	0
	0.0015_2.5_0.005_20	0.005	0.00499677	0.00498753	-3.23493e-06	-1.24653e-05	0.005	0.005	0
	0.0015_3_0.005_20	0.005	0.00504525	0.00503951	4.52495e-05	3.95127e-05	0.005	0.005	0
	0.0015_4_0.005_20	0.005	0.00502434	0.00503337	2.43367e-05	3.33712e-05	0.005	0.005	0
	0.002273_0.5_0.005_20	0.005	0.00500886	0.00501036	8.85767e-06	1.03632e-05	0.005	0.005	0
	0.002273_1_0.005_20	0.005	0.00495027	0.00501785	-4.9729e-05	1.78534e-05	0.005	0.005	0
	0.002273_1.5_0.005_20	0.005	0.00499801	0.00500389	-1.98877e-06	3.88897e-06	0.005	0.005	0
	0.002273_2_0.005_20	0.005	0.0050169	0.00499357	1.69048e-05	-6.43285e-06	0.005	0.005	0
	0.002273_2.5_0.005_20	0.005	0.00502094	0.00502337	2.09376e-05	2.33681e-05	0.005	0.005	0
	0.002273_3_0.005_20	0.005	0.00501397	0.00505574	1.39747e-05	5.57404e-05	0.005	0.005	0
	0.002273_4_0.005_20	0.005	0.00501689	0.00501555	1.68944e-05	1.55534e-05	0.005	0.005	0
	0.004091_0.5_0.005_20	0.005	0.00504212	0.005019	4.21155e-05	1.90005e-05	0.005	0.005	0
	0.004091_1_0.005_20	0.005	0.00503589	0.00499564	3.58885e-05	-4.35709e-06	0.005	0.005	0
	0.004091_1.5_0.005_20	0.005	0.00498709	0.00498623	-1.29056e-05	-1.37665e-05	0.005	0.005	0
	0.004091_2_0.005_20	0.005	0.00500918	0.00501205	9.18442e-06	1.20517e-05	0.005	0.005	0
	0.004091_2.5_0.005_20	0.005	0.00499351	0.00500769	-6.49385e-06	7.68841e-06	0.005	0.005	0
	0.004091_3_0.005_20	0.005	0.00500041	0.00502029	4.06075e-07	2.02876e-05	0.005	0.005	0
	0.004091_4_0.005_20	0.005	0.00501719	0.00500489	1.71877e-05	4.88842e-06	0.005	0.005	0
	0.005_0.5_0.005_20	0.005	0.00502458	0.00497736	2.45757e-05	-2.26388e-05	0.005	0.005	0
	0.005_1_0.005_20	0.005	0.0050171	0.00501528	1.70979e-05	1.5282e-05	0.005	0.005	0
	0.005_1.5_0.005_20	0.005	0.00499413	0.00499841	-5.86787e-06	-1.58847e-06	0.005	0.005	0
	0.005_2_0.005_20	0.005	0.00500989	0.00500894	9.88936e-06	8.9431e-06	0.005	0.005	0
	0.005_2.5_0.005_20	0.005	0.00501498	0.0050078	1.49781e-05	7.80185e-06	0.005	0.005	0
	0.005_3_0.005_20	0.005	0.00501718	0.00501382	1.71752e-05	1.38206e-05	0.005	0.005	0
	0.005_4_0.005_20	0.005	0.0049999	0.0050121	-1.02161e-07	1.21034e-05	0.005	0.005	0
	0.0015_0.5_0.005_30	0.005	0.00505467	0.00500331	5.46671e-05	3.3094e-06	0.005	0.005	0
	0.0015_1_0.005_30	0.005	0.00504181	0.00505016	4.18098e-05	5.01637e-05	0.005	0.005	0
	0.0015_1.5_0.005_30	0.005	0.00506301	0.00504115	6.3009e-05	4.11456e-05	0.005	0.005	0
	0.0015_2_0.005_30	0.005	0.00503672	0.00506068	3.67168e-05	6.06783e-05	0.005	0.005	0
	0.0015_2.5_0.005_30	0.005	0.00499521	0.00498749	-4.79274e-06	-1.25131e-05	0.005	0.005	0
	0.0015_3_0.005_30	0.005	0.00504256	0.00503458	4.25626e-05	3.45799e-05	0.005	0.005	0
	0.0015_4_0.005_30	0.005	0.00502406	0.00502985	2.40649e-05	2.98478e-05	0.005	0.005	0
	0.002273_0.5_0.005_30	0.005	0.0050098	0.00500951	9.7959e-06	9.51289e-06	0.005	0.005	0
	0.002273_1_0.005_30	0.005	0.00495089	0.00501785	-4.91072e-05	1.78484e-05	0.005	0.005	0
	0.002273_1.5_0.005_30	0.005	0.0049967	0.00500161	-3.30265e-06	1.61373e-06	0.005	0.005	0
	0.002273_2_0.005_30	0.005	0.00501417	0.00499414	1.41653e-05	-5.86408e-06	0.005	0.005	0
	0.002273_2.5_0.005_30	0.005	0.0050221	0.00502487	2.21031e-05	2.48728e-05	0.005	0.005	0
	0.002273_3_0.005_30	0.005	0.00501356	0.00505414	1.35579e-05	5.41358e-05	0.005	0.005	0
	0.002273_4_0.005_30	0.005	0.00501633	0.00501704	1.63328e-05	1.70411e-05	0.005	0.005	0
	0.004091_0.5_0.005_30	0.005	0.0050397	0.00501972	3.96975e-05	1.97249e-05	0.005	0.005	0
	0.004091_1_0.005_30	0.005	0.00503596	0.00499572	3.59628e-05	-4.2818e-06	0.005	0.005	0
	0.004091_1.5_0.005_30	0.005	0.00498658	0.0049836	-1.34208e-05	-1.6399e-05	0.005	0.005	0
	0.004091_2_0.005_30	0.005	0.00500921	0.00501042	9.20583e-06	1.04188e-05	0.005	0.005	0
	0.004091_2.5_0.005_30	0.005	0.00499307	0.00500754	-6.93212e-06	7.53679e-06	0.005	0.005	0
	0.004091_3_0.005_30	0.005	0.00500042	0.0050205	4.2214e-07	2.0502e-05	0.005	0.005	0
	0.004091_4_0.005_30	0.005	0.00501714	0.00500439	1.71383e-05	4.38763e-06	0.005	0.005	0
	0.005_0.5_0.005_30	0.005	0.00502969	0.00497939	2.96873e-05	-2.06127e-05	0.005	0.005	0
	0.005_1_0.005_30	0.005	0.00501724	0.00501375	1.72402e-05	1.37484e-05	0.005	0.005	0
	0.005_1.5_0.005_30	0.005	0.00499445	0.00499674	-5.54686e-06	-3.25671e-06	0.005	0.005	0
	0.005_2_0.005_30	0.005	0.00501025	0.0050084	1.02532e-05	8.40238e-06	0.005	0.005	0
	0.005_2.5_0.005_30	0.005	0.00501436	0.00500662	1.43613e-05	6.6173e-06	0.005	0.005	0
	0.005_3_0.005_30	0.005	0.00501756	0.00501436	1.75616e-05	1.43584e-05	0.005	0.005	0
	0.005_4_0.005_30	0.005	0.00499945	0.00501162	-5.519e-07	1.16169e-05	0.005	0.005	0
	0.0015_0.5_0.005_50	0.005	0.00505375	0.00500331	5.37506e-05	3.31219e-06	0.005	0.005	0
	0.0015_1_0.005_50	0.005	0.00504364	0.00504893	4.36393e-05	4.89317e-05	0.005	0.005	0
	0.0015_1.5_0.005_50	0.005	0.00505758	0.00503854	5.75831e-05	3.85395e-05	0.005	0.005	0
	0.0015_2_0.005_50	0.005	0.00503894	0.00505594	3.8938e-05	5.59386e-05	0.005	0.005	0
	0.0015_2.5_0.005_50	0.005	0.00498956	0.00498286	-1.04392e-05	-1.71352e-05	0.005	0.005	0
	0.0015_3_0.005_50	0.005	0.00503752	0.00503015	3.75184e-05	3.01493e-05	0.005	0.005	0
	0.0015_4_0.005_50	0.005	0.00501876	0.00503076	1.87608e-05	3.07566e-05	0.005	0.005	0
	0.002273_0.5_0.005_50	0.005	0.00501122	0.00500796	1.12192e-05	7.95504e-06	0.005	0.005	0
	0.002273_1_0.005_50	0.005	0.00495288	0.00501899	-4.71227e-05	1.89915e-05	0.005	0.005	0
	0.002273_1.5_0.005_50	0.005	0.00499283	0.00500444	-7.16857e-06	4.44084e-06	0.005	0.005	0
	0.002273_2_0.005_50	0.005	0.00501639	0.00499034	1.63908e-05	-9.66394e-06	0.005	0.005	0
	0.002273_2.5_0.005_50	0.005	0.00501814	0.00502532	1.81447e-05	2.53192e-05	0.005	0.005	0
	0.002273_3_0.005_50	0.005	0.00501049	0.00505245	1.04874e-05	5.24541e-05	0.005	0.005	0
	0.002273_4_0.005_50	0.005	0.00501688	0.00501336	1.68822e-05	1.33625e-05	0.005	0.005	0
	0.004091_0.5_0.005_50	0.005	0.00503845	0.00502642	3.84512e-05	2.64162e-05	0.005	0.005	0
	0.004091_1_0.005_50	0.005	0.00503847	0.00499287	3.84657e-05	-7.13337e-06	0.005	0.005	0
	0.004091_1.5_0.005_50	0.005	0.00499058	0.00498168	-9.42469e-06	-1.83211e-05	0.005	0.005	0
	0.004091_2_0.005_50	0.005	0.00500801	0.00501055	8.0098e-06	1.05463e-05	0.005	0.005	0
	0.004091_2.5_0.005_50	0.005	0.00499386	0.00500615	-6.13614e-06	6.14822e-06	0.005	0.005	0
	0.004091_3_0.005_50	0.005	0.00499865	0.0050201	-1.35422e-06	2.01027e-05	0.005	0.005	0
	0.004091_4_0.005_50	0.005	0.00501369	0.0050007	1.36884e-05	7.02596e-07	0.005	0.005	0
	0.005_0.5_0.005_50	0.005	0.00502771	0.00497929	2.77141e-05	-2.07102e-05	0.005	0.005	0
	0.005_1_0.005_50	0.005	0.00501592	0.00501416	1.59222e-05	1.41642e-05	0.005	0.005	0
	0.005_1.5_0.005_50	0.005	0.0049925	0.00499821	-7.49767e-06	-1.79319e-06	0.005	0.005	0
	0.005_2_0.005_50	0.005	0.00500883	0.00500977	8.82688e-06	9.76738e-06	0.005	0.005	0
	0.005_2.5_0.005_50	0.005	0.00501232	0.00500566	1.23223e-05	5.65775e-06	0.005	0.005	0
	0.005_3_0.005_50	0.005	0.00501655	0.00501339	1.65526e-05	1.33901e-05	0.005	0.005	0
	0.005_4_0.005_50	0.005	0.00499567	0.00500874	-4.33202e-06	8.74361e-06	0.005	0.005	0
	0.0015_0.5_0.01_100	0.01	0.00999415	0.0100623	-5.84934e-06	6.2308e-05	0.01	0.01	0
	0.0015_1_0.01_100	0.01	0.0100481	0.00997814	4.81293e-05	-2.18609e-05	0.01	0.01	0
	0.0015_1.5_0.01_100	0.01	0.0100002	0.0100146	2.20676e-07	1.46452e-05	0.01	0.01	0
	0.0015_2_0.01_100	0.01	0.00995015	0.010039	-4.98478e-05	3.90266e-05	0.01	0.01	0
	0.0015_2.5_0.01_100	0.01	0.0100178	0.00999354	1.77511e-05	-6.46136e-06	0.01	0.01	0
	0.0015_3_0.01_100	0.01	0.00998149	0.0100265	-1.85095e-05	2.65414e-05	0.01	0.01	0
	0.0015_4_0.01_100	0.01	0.00998947	0.0100453	-1.05315e-05	4.52907e-05	0.01	0.01	0
	0.002273_0.5_0.01_100	0.01	0.0100014	0.0100563	1.4018e-06	5.62591e-05	0.01	0.01	0
	0.002273_1_0.01_100	0.01	0.00998846	0.00999739	-1.15353e-05	-2.6073e-06	0.01	0.01	0
	0.002273_1.5_0.01_100	0.01	0.0100443	0.0100154	4.42689e-05	1.53785e-05	0.01	0.01	0
	0.002273_2_0.01_100	0.01	0.00997731	0.0100048	-2.26896e-05	4.80248e-06	0.01	0.01	0
	0.002273_2.5_0.01_100	0.01	0.0100079	0.0100384	7.88756e-06	3.84351e-05	0.01	0.01	0
	0.002273_3_0.01_100	0.01	0.0100149	0.0100164	1.48947e-05	1.64126e-05	0.01	0.01	0
	0.002273_4_0.01_100	0.01	0.010018	0.00999882	1.80191e-05	-1.183e-06	0.01	0.01	0
	0.004091_0.5_0.01_100	0.01	0.00998678	0.00993835	-1.3222e-05	-6.16518e-05	0.01	0.01	0
	0.004091_1_0.01_100	0.01	0.00998082	0.0100379	-1.91821e-05	3.7897e-05	0.01	0.01	0
	0.004091_1.5_0.01_100	0.01	0.0099868	0.0100311	-1.32033e-05	3.11208e-05	0.01	0.01	0
	0.004091_2_0.01_100	0.01	0.00998522	0.0099695	-1.47753e-05	-3.05035e-05	0.01	0.01	0
	0.004091_2.5_0.01_100	0.01	0.00996682	0.010064	-3.31835e-05	6.40169e-05	0.01	0.01	0
	0.004091_3_0.01_100	0.01	0.009965	0.0100228	-3.50019e-05	2.28334e-05	0.01	0.01	0
	0.004091_4_0.01_100	0.01	0.0100173	0.0100231	1.72974e-05	2.31108e-05	0.01	0.01	0
	0.005_0.5_0.01_100	0.01	0.00999164	0.00998987	-8.35633e-06	-1.01278e-05	0.01	0.01	0
	0.005_1_0.01_100	0.01	0.0100092	0.0100256	9.22998e-06	2.5599e-05	0.01	0.01	0
	0.005_1.5_0.01_100	0.01	0.00999288	0.00999483	-7.11567e-06	-5.16758e-06	0.01	0.01	0
	0.005_2_0.01_100	0.01	0.00998602	0.0100205	-1.39847e-05	2.04933e-05	0.01	0.01	0
	0.005_2.5_0.01_100	0.01	0.0100164	0.0100038	1.63935e-05	3.84201e-06	0.01	0.01	0
	0.005_3_0.01_100	0.01	0.00999225	0.00998723	-7.75498e-06	-1.27709e-05	0.01	0.01	0
	0.005_4_0.01_100	0.01	0.0100045	0.0100101	4.50872e-06	1.01185e-05	0.01	0.01	0
	0.0015_0.5_0.01_15	0.01	0.00999986	0.0100509	-1.41943e-07	5.09233e-05	0.01	0.01	0
	0.0015_1_0.01_15	0.01	0.0100669	0.0100097	6.68716e-05	9.67695e-06	0.01	0.01	0
	0.0015_1.5_0.01_15	0.01	0.0100009	0.0100244	8.61033e-07	2.4368e-05	0.01	0.01	0
	0.0015_2_0.01_15	0.01	0.00996224	0.0100517	-3.77633e-05	5.1665e-05	0.01	0.01	0
	0.0015_2.5_0.01_15	0.01	0.0100391	0.0100001	3.91223e-05	1.31241e-07	0.01	0.01	0
	0.0015_3_0.01_15	0.01	0.00999224	0.0100507	-7.76188e-06	5.06659e-05	0.01	0.01	0
	0.0015_4_0.01_15	0.01	0.010012	0.0100549	1.19993e-05	5.48505e-05	0.01	0.01	0
	0.002273_0.5_0.01_15	0.01	0.0100052	0.0100655	5.22361e-06	6.54706e-05	0.01	0.01	0
	0.002273_1_0.01_15	0.01	0.0100086	0.0100093	8.61608e-06	9.33867e-06	0.01	0.01	0
	0.002273_1.5_0.01_15	0.01	0.0100607	0.0100195	6.07269e-05	1.94615e-05	0.01	0.01	0
	0.002273_2_0.01_15	0.01	0.00999257	0.0100168	-7.42746e-06	1.68322e-05	0.01	0.01	0
	0.002273_2.5_0.01_15	0.01	0.010025	0.0100526	2.50426e-05	5.26387e-05	0.01	0.01	0
	0.002273_3_0.01_15	0.01	0.0100339	0.0100321	3.39315e-05	3.21185e-05	0.01	0.01	0
	0.002273_4_0.01_15	0.01	0.0100338	0.0100109	3.3803e-05	1.08869e-05	0.01	0.01	0
	0.004091_0.5_0.01_15	0.01	0.0100013	0.00994271	1.28466e-06	-5.72883e-05	0.01	0.01	0
	0.004091_1_0.01_15	0.01	0.00999924	0.0100516	-7.56079e-07	5.15711e-05	0.01	0.01	0
	0.004091_1.5_0.01_15	0.01	0.00999971	0.0100482	-2.87781e-07	4.8237e-05	0.01	0.01	0
	0.004091_2_0.01_15	0.01	0.0100011	0.00998288	1.14925e-06	-1.71198e-05	0.01	0.01	0
	0.004091_2.5_0.01_15	0.01	0.00997519	0.010079	-2.48055e-05	7.90089e-05	0.01	0.01	0
	0.004091_3_0.01_15	0.01	0.00997499	0.0100328	-2.5006e-05	3.27614e-05	0.01	0.01	0
	0.004091_4_0.01_15	0.01	0.0100242	0.0100308	2.42481e-05	3.08137e-05	0.01	0.01	0
	0.005_0.5_0.01_15	0.01	0.0100097	0.0100095	9.73008e-06	9.46801e-06	0.01	0.01	0
	0.005_1_0.01_15	0.01	0.0100251	0.0100452	2.51039e-05	4.52234e-05	0.01	0.01	0
	0.005_1.5_0.01_15	0.01	0.0100058	0.0100091	5.82036e-06	9.09464e-06	0.01	0.01	0
	0.005_2_0.01_15	0.01	0.00999502	0.0100324	-4.9847e-06	3.23805e-05	0.01	0.01	0
	0.005_2.5_0.01_15	0.01	0.0100259	0.0100149	2.58507e-05	1.48709e-05	0.01	0.01	0
	0.005_3_0.01_15	0.01	0.0100007	0.00999311	7.26278e-07	-6.89337e-06	0.01	0.01	0
	0.005_4_0.01_15	0.01	0.0100099	0.0100168	9.89243e-06	1.67564e-05	0.01	0.01	0
	0.0015_0.5_0.01_20	0.01	0.00998338	0.010037	-1.66167e-05	3.70072e-05	0.01	0.01	0
	0.0015_1_0.01_20	0.01	0.0100531	0.00998911	5.31092e-05	-1.08947e-05	0.01	0.01	0
	0.0015_1.5_0.01_20	0.01	0.0100005	0.0100138	4.89217e-07	1.37662e-05	0.01	0.01	0
	0.0015_2_0.01_20	0.01	0.00996079	0.0100443	-3.92099e-05	4.42993e-05	0.01	0.01	0
	0.0015_2.5_0.01_20	0.01	0.010035	0.0100021	3.5023e-05	2.13874e-06	0.01	0.01	0
	0.0015_3_0.01_20	0.01	0.00998822	0.0100457	-1.17816e-05	4.57148e-05	0.01	0.01	0
	0.0015_4_0.01_20	0.01	0.0100059	0.0100506	5.87691e-06	5.05599e-05	0.01	0.01	0
	0.002273_0.5_0.01_20	0.01	0.00998803	0.010058	-1.19706e-05	5.79907e-05	0.01	0.01	0
	0.002273_1_0.01_20	0.01	0.00999392	0.00999741	-6.0773e-06	-2.59323e-06	0.01	0.01	0
	0.002273_1.5_0.01_20	0.01	0.0100549	0.0100135	5.4933e-05	1.34937e-05	0.01	0.01	0
	0.002273_2_0.01_20	0.01	0.00998449	0.0100094	-1.55124e-05	9.39754e-06	0.01	0.01	0
	0.002273_2.5_0.01_20	0.01	0.0100138	0.0100474	1.38144e-05	4.73805e-05	0.01	0.01	0
	0.002273_3_0.01_20	0.01	0.0100278	0.0100261	2.78199e-05	2.60637e-05	0.01	0.01	0
	0.002273_4_0.01_20	0.01	0.0100302	0.0100105	3.01788e-05	1.04717e-05	0.01	0.01	0
	0.004091_0.5_0.01_20	0.01	0.0099908	0.00993141	-9.20013e-06	-6.85947e-05	0.01	0.01	0
	0.004091_1_0.01_20	0.01	0.00998558	0.0100418	-1.44159e-05	4.18459e-05	0.01	0.01	0
	0.004091_1.5_0.01_20	0.01	0.009992	0.0100384	-7.99907e-06	3.84115e-05	0.01	0.01	0
	0.004091_2_0.01_20	0.01	0.00999393	0.00997494	-6.06545e-06	-2.50608e-05	0.01	0.01	0
	0.004091_2.5_0.01_20	0.01	0.00997084	0.0100752	-2.91557e-05	7.51932e-05	0.01	0.01	0
	0.004091_3_0.01_20	0.01	0.00996967	0.0100293	-3.03252e-05	2.92697e-05	0.01	0.01	0
	0.004091_4_0.01_20	0.01	0.0100228	0.010028	2.27995e-05	2.79881e-05	0.01	0.01	0
	0.005_0.5_0.01_20	0.01	0.00999356	0.00999141	-6.44251e-06	-8.59353e-06	0.01	0.01	0
	0.005_1_0.01_20	0.01	0.0100125	0.0100281	1.25464e-05	2.80556e-05	0.01	0.01	0
	0.005_2_0.01_20	0.01	0.00999	0.0100235	-1.00047e-05	2.35164e-05	0.01	0.01	0
	0.005_2.5_0.01_20	0.01	0.0100206	0.01001	2.05878e-05	1.00038e-05	0.01	0.01	0
	0.005_3_0.01_20	0.01	0.00999752	0.00998898	-2.48205e-06	-1.10162e-05	0.01	0.01	0
	0.005_4_0.01_20	0.01	0.0100087	0.0100148	8.66992e-06	1.48216e-05	0.01	0.01	0
	0.005_1.5_0.01_20	0.01	0.00999683	0.00999997	-3.16989e-06	-2.95014e-08	0.01	0.01	0
	0.0015_0.5_0.01_30	0.01	0.00998792	0.0100404	-1.20823e-05	4.03867e-05	0.01	0.01	0
	0.0015_1_0.01_30	0.01	0.0100585	0.00999344	5.84641e-05	-6.56157e-06	0.01	0.01	0
	0.0015_1.5_0.01_30	0.01	0.00999871	0.0100193	-1.29484e-06	1.92764e-05	0.01	0.01	0
	0.0015_2_0.01_30	0.01	0.00995532	0.0100388	-4.46847e-05	3.87708e-05	0.01	0.01	0
	0.0015_2.5_0.01_30	0.01	0.0100334	0.00999881	3.34168e-05	-1.18716e-06	0.01	0.01	0
	0.0015_3_0.01_30	0.01	0.00998908	0.0100436	-1.09233e-05	4.35908e-05	0.01	0.01	0
	0.0015_4_0.01_30	0.01	0.0100038	0.0100517	3.78993e-06	5.17015e-05	0.01	0.01	0
	0.002273_0.5_0.01_30	0.01	0.00998952	0.0100575	-1.04779e-05	5.75062e-05	0.01	0.01	0
	0.002273_1_0.01_30	0.01	0.00999628	0.00999655	-3.71787e-06	-3.45265e-06	0.01	0.01	0
	0.002273_1.5_0.01_30	0.01	0.0100542	0.010013	5.42473e-05	1.29584e-05	0.01	0.01	0
	0.002273_2_0.01_30	0.01	0.00998307	0.0100112	-1.69252e-05	1.116e-05	0.01	0.01	0
	0.002273_2.5_0.01_30	0.01	0.0100188	0.0100468	1.88321e-05	4.68289e-05	0.01	0.01	0
	0.002273_3_0.01_30	0.01	0.0100273	0.0100275	2.73432e-05	2.74622e-05	0.01	0.01	0
	0.002273_4_0.01_30	0.01	0.0100283	0.0100086	2.83345e-05	8.61331e-06	0.01	0.01	0
	0.004091_0.5_0.01_30	0.01	0.00999093	0.0099322	-9.06718e-06	-6.77975e-05	0.01	0.01	0
	0.004091_1_0.01_30	0.01	0.00998371	0.0100409	-1.62897e-05	4.09129e-05	0.01	0.01	0
	0.004091_1.5_0.01_30	0.01	0.00999011	0.0100367	-9.88839e-06	3.66611e-05	0.01	0.01	0
	0.004091_2_0.01_30	0.01	0.00999278	0.00997506	-7.21505e-06	-2.49433e-05	0.01	0.01	0
	0.004091_2.5_0.01_30	0.01	0.00997131	0.010071	-2.86862e-05	7.09873e-05	0.01	0.01	0
	0.004091_3_0.01_30	0.01	0.00997003	0.0100282	-2.99665e-05	2.81965e-05	0.01	0.01	0
	0.004091_4_0.01_30	0.01	0.010022	0.0100272	2.19624e-05	2.71993e-05	0.01	0.01	0
	0.005_0.5_0.01_30	0.01	0.00999149	0.00999281	-8.50605e-06	-7.18946e-06	0.01	0.01	0
	0.005_1_0.01_30	0.01	0.0100135	0.0100288	1.34756e-05	2.88091e-05	0.01	0.01	0
	0.005_1.5_0.01_30	0.01	0.00999479	0.00999669	-5.2053e-06	-3.30771e-06	0.01	0.01	0
	0.005_2_0.01_30	0.01	0.00998909	0.0100228	-1.09074e-05	2.28099e-05	0.01	0.01	0
	0.005_2.5_0.01_30	0.01	0.0100204	0.0100096	2.03579e-05	9.64501e-06	0.01	0.01	0
	0.005_3_0.01_30	0.01	0.00999661	0.00998841	-3.38722e-06	-1.15919e-05	0.01	0.01	0
	0.005_4_0.01_30	0.01	0.0100085	0.0100167	8.54282e-06	1.66677e-05	0.01	0.01	0
	0.0015_0.5_0.01_50	0.01	0.00998932	0.0100529	-1.0683e-05	5.29101e-05	0.01	0.01	0
	0.0015_1_0.01_50	0.01	0.0100616	0.00998345	6.15544e-05	-1.6554e-05	0.01	0.01	0
	0.0015_1.5_0.01_50	0.01	0.0100007	0.0100165	7.31443e-07	1.64928e-05	0.01	0.01	0
	0.0015_2_0.01_50	0.01	0.00995195	0.0100397	-4.80497e-05	3.97224e-05	0.01	0.01	0
	0.0015_2.5_0.01_50	0.01	0.0100285	0.00999697	2.85432e-05	-3.02709e-06	0.01	0.01	0
	0.0015_3_0.01_50	0.01	0.009985	0.0100338	-1.49983e-05	3.37517e-05	0.01	0.01	0
	0.0015_4_0.01_50	0.01	0.0099956	0.0100492	-4.40332e-06	4.92397e-05	0.01	0.01	0
	0.002273_0.5_0.01_50	0.01	0.00998635	0.0100532	-1.36547e-05	5.32085e-05	0.01	0.01	0
	0.002273_1_0.01_50	0.01	0.0100022	0.00999582	2.16217e-06	-4.17513e-06	0.01	0.01	0
	0.002273_1.5_0.01_50	0.01	0.0100525	0.0100135	5.25358e-05	1.34845e-05	0.01	0.01	0
	0.002273_2_0.01_50	0.01	0.00998812	0.0100084	-1.18765e-05	8.42088e-06	0.01	0.01	0
	0.002273_2.5_0.01_50	0.01	0.0100163	0.0100467	1.63385e-05	4.67016e-05	0.01	0.01	0
	0.002273_3_0.01_50	0.01	0.0100222	0.0100234	2.21582e-05	2.33751e-05	0.01	0.01	0
	0.002273_4_0.01_50	0.01	0.0100241	0.0100055	2.40743e-05	5.48255e-06	0.01	0.01	0
	0.004091_0.5_0.01_50	0.01	0.00998981	0.00993322	-1.01936e-05	-6.6777e-05	0.01	0.01	0
	0.004091_1_0.01_50	0.01	0.00998242	0.0100399	-1.75812e-05	3.98898e-05	0.01	0.01	0
	0.004091_1.5_0.01_50	0.01	0.00999033	0.0100346	-9.66996e-06	3.46471e-05	0.01	0.01	0
	0.004091_2_0.01_50	0.01	0.00999046	0.00997357	-9.54084e-06	-2.64268e-05	0.01	0.01	0
	0.004091_2.5_0.01_50	0.01	0.00997027	0.0100704	-2.97334e-05	7.03628e-05	0.01	0.01	0
	0.004091_3_0.01_50	0.01	0.00996739	0.010027	-3.261e-05	2.70415e-05	0.01	0.01	0
	0.004091_4_0.01_50	0.01	0.0100203	0.0100264	2.02574e-05	2.64407e-05	0.01	0.01	0
	0.005_0.5_0.01_50	0.01	0.00999423	0.00999022	-5.76749e-06	-9.77844e-06	0.01	0.01	0
	0.005_1_0.01_50	0.01	0.0100118	0.0100276	1.18199e-05	2.75942e-05	0.01	0.01	0
	0.005_1.5_0.01_50	0.01	0.00999546	0.00999789	-4.54422e-06	-2.1129e-06	0.01	0.01	0
	0.005_2_0.01_50	0.01	0.00998798	0.0100225	-1.20233e-05	2.25438e-05	0.01	0.01	0
	0.005_2.5_0.01_50	0.01	0.0100196	0.0100087	1.95629e-05	8.6739e-06	0.01	0.01	0
	0.005_3_0.01_50	0.01	0.00999544	0.00998772	-4.56346e-06	-1.2285e-05	0.01	0.01	0
	0.005_4_0.01_50	0.01	0.0100065	0.010014	6.53832e-06	1.39568e-05	0.01	0.01	0
	0.005_4_0.05_100	0.05	0.050049	0.0500241	4.89687e-05	2.41247e-05	0.05	0.05	0
	0.0015_0.5_0.05_100	0.05	0.049841	0.0499907	-0.000159009	-9.30486e-06	0.05	0.05	0
	0.0015_1_0.05_100	0.05	0.0497238	0.0500662	-0.000276242	6.62275e-05	0.05	0.05	0
	0.0015_1.5_0.05_100	0.05	0.0499916	0.0500091	-8.40882e-06	9.07033e-06	0.05	0.05	0
	0.0015_2_0.05_100	0.05	0.0501321	0.0500269	0.000132126	2.6881e-05	0.05	0.05	0
	0.0015_2.5_0.05_100	0.05	0.0499527	0.049917	-4.72683e-05	-8.30144e-05	0.05	0.05	0
	0.0015_3_0.05_100	0.05	0.0500122	0.0500067	1.21864e-05	6.6638e-06	0.05	0.05	0
	0.0015_4_0.05_100	0.05	0.0500835	0.0499751	8.35191e-05	-2.48849e-05	0.05	0.05	0
	0.002273_0.5_0.05_100	0.05	0.0498141	0.0499037	-0.000185923	-9.63339e-05	0.05	0.05	0
	0.002273_1_0.05_100	0.05	0.0498857	0.0499843	-0.000114311	-1.5729e-05	0.05	0.05	0
	0.002273_1.5_0.05_100	0.05	0.0500566	0.0499588	5.65836e-05	-4.11555e-05	0.05	0.05	0
	0.002273_2_0.05_100	0.05	0.0500188	0.0500572	1.88457e-05	5.72348e-05	0.05	0.05	0
	0.002273_2.5_0.05_100	0.05	0.0499677	0.0500273	-3.22766e-05	2.73489e-05	0.05	0.05	0
	0.002273_3_0.05_100	0.05	0.0499453	0.0499339	-5.47222e-05	-6.60704e-05	0.05	0.05	0
	0.002273_4_0.05_100	0.05	0.0500407	0.0500445	4.07286e-05	4.45089e-05	0.05	0.05	0
	0.004091_0.5_0.05_100	0.05	0.0499572	0.0499045	-4.28188e-05	-9.54773e-05	0.05	0.05	0
	0.004091_1_0.05_100	0.05	0.0500462	0.0499057	4.61602e-05	-9.42755e-05	0.05	0.05	0
	0.004091_1.5_0.05_100	0.05	0.0500506	0.0499334	5.05999e-05	-6.6589e-05	0.05	0.05	0
	0.004091_2_0.05_100	0.05	0.0499158	0.0500095	-8.42282e-05	9.46006e-06	0.05	0.05	0
	0.004091_2.5_0.05_100	0.05	0.0499673	0.0499992	-3.26845e-05	-8.30085e-07	0.05	0.05	0
	0.004091_3_0.05_100	0.05	0.0500423	0.0499789	4.23082e-05	-2.10547e-05	0.05	0.05	0
	0.004091_4_0.05_100	0.05	0.0499566	0.0499461	-4.34009e-05	-5.39167e-05	0.05	0.05	0
	0.005_0.5_0.05_100	0.05	0.0499295	0.0499819	-7.04852e-05	-1.81179e-05	0.05	0.05	0
	0.005_1_0.05_100	0.05	0.0499052	0.0499203	-9.47837e-05	-7.96634e-05	0.05	0.05	0
	0.005_1.5_0.05_100	0.05	0.0499289	0.0499182	-7.11283e-05	-8.17946e-05	0.05	0.05	0
	0.005_2_0.05_100	0.05	0.0499572	0.049938	-4.27568e-05	-6.19693e-05	0.05	0.05	0
	0.005_2.5_0.05_100	0.05	0.0499993	0.0499628	-7.13148e-07	-3.71645e-05	0.05	0.05	0
	0.005_3_0.05_100	0.05	0.0500334	0.0499957	3.33772e-05	-4.25202e-06	0.05	0.05	0
	0.005_4_0.05_15	0.05	0.0500517	0.0500299	5.17092e-05	2.98982e-05	0.05	0.05	0
	0.0015_0.5_0.05_15	0.05	0.0498438	0.0500027	-0.000156198	2.65191e-06	0.05	0.05	0
	0.0015_1_0.05_15	0.05	0.0497296	0.050078	-0.00027036	7.7953e-05	0.05	0.05	0
	0.0015_1.5_0.05_15	0.05	0.0499996	0.0500394	-4.1701e-07	3.94429e-05	0.05	0.05	0
	0.0015_2_0.05_15	0.05	0.0501451	0.0500417	0.00014511	4.17429e-05	0.05	0.05	0
	0.0015_2.5_0.05_15	0.05	0.0499658	0.0499235	-3.41898e-05	-7.65492e-05	0.05	0.05	0
	0.0015_3_0.05_15	0.05	0.0500197	0.0500251	1.96641e-05	2.5058e-05	0.05	0.05	0
	0.0015_4_0.05_15	0.05	0.0500921	0.049988	9.20585e-05	-1.20405e-05	0.05	0.05	0
	0.002273_0.5_0.05_15	0.05	0.0498336	0.049911	-0.000166432	-8.90338e-05	0.05	0.05	0
	0.002273_1_0.05_15	0.05	0.0498915	0.0500018	-0.000108489	1.81891e-06	0.05	0.05	0
	0.002273_1.5_0.05_15	0.05	0.0500669	0.0499814	6.68577e-05	-1.86454e-05	0.05	0.05	0
	0.002273_2_0.05_15	0.05	0.0500328	0.0500659	3.27938e-05	6.59348e-05	0.05	0.05	0
	0.002273_2.5_0.05_15	0.05	0.0499745	0.0500361	-2.5496e-05	3.61414e-05	0.05	0.05	0
	0.002273_3_0.05_15	0.05	0.0499587	0.0499406	-4.13087e-05	-5.94365e-05	0.05	0.05	0
	0.002273_4_0.05_15	0.05	0.0500446	0.050052	4.45666e-05	5.20005e-05	0.05	0.05	0
	0.004091_0.5_0.05_15	0.05	0.0499659	0.0499241	-3.41347e-05	-7.59261e-05	0.05	0.05	0
	0.004091_1_0.05_15	0.05	0.0500586	0.0499233	5.85997e-05	-7.66646e-05	0.05	0.05	0
	0.004091_1.5_0.05_15	0.05	0.0500618	0.049948	6.17921e-05	-5.1971e-05	0.05	0.05	0
	0.004091_2_0.05_15	0.05	0.0499268	0.0500227	-7.32392e-05	2.26968e-05	0.05	0.05	0
	0.004091_2.5_0.05_15	0.05	0.0499775	0.0500109	-2.24615e-05	1.09438e-05	0.05	0.05	0
	0.004091_3_0.05_15	0.05	0.0500502	0.0499863	5.01717e-05	-1.37049e-05	0.05	0.05	0
	0.004091_4_0.05_15	0.05	0.0499607	0.0499519	-3.92907e-05	-4.80594e-05	0.05	0.05	0
	0.005_0.5_0.05_15	0.05	0.0499426	0.0499963	-5.74173e-05	-3.71342e-06	0.05	0.05	0
	0.005_1_0.05_15	0.05	0.0499221	0.0499351	-7.78903e-05	-6.49029e-05	0.05	0.05	0
	0.005_1.5_0.05_15	0.05	0.0499412	0.0499339	-5.88461e-05	-6.60833e-05	0.05	0.05	0
	0.005_2_0.05_15	0.05	0.0499654	0.0499458	-3.45827e-05	-5.41695e-05	0.05	0.05	0
	0.005_2.5_0.05_15	0.05	0.0500084	0.049971	8.39274e-06	-2.90226e-05	0.05	0.05	0
	0.005_3_0.05_15	0.05	0.05004	0.0500016	3.99586e-05	1.60495e-06	0.05	0.05	0
	0.005_4_0.05_20	0.05	0.0500496	0.0500274	4.96149e-05	2.74332e-05	0.05	0.05	0
	0.0015_0.5_0.05_20	0.05	0.0498321	0.049985	-0.000167915	-1.50127e-05	0.05	0.05	0
	0.0015_1_0.05_20	0.05	0.0497259	0.0500644	-0.00027406	6.44289e-05	0.05	0.05	0
	0.0015_1.5_0.05_20	0.05	0.049989	0.050031	-1.09675e-05	3.09908e-05	0.05	0.05	0
	0.0015_2_0.05_20	0.05	0.0501348	0.0500291	0.000134784	2.91294e-05	0.05	0.05	0
	0.0015_2.5_0.05_20	0.05	0.0499566	0.0499134	-4.34283e-05	-8.65878e-05	0.05	0.05	0
	0.0015_3_0.05_20	0.05	0.0500143	0.0500173	1.42997e-05	1.73341e-05	0.05	0.05	0
	0.0015_4_0.05_20	0.05	0.05009	0.049984	8.99594e-05	-1.59523e-05	0.05	0.05	0
	0.002273_0.5_0.05_20	0.05	0.0498227	0.0498999	-0.000177345	-0.000100084	0.05	0.05	0
	0.002273_1_0.05_20	0.05	0.0498836	0.049991	-0.000116441	-8.96066e-06	0.05	0.05	0
	0.002273_1.5_0.05_20	0.05	0.050057	0.0499691	5.69874e-05	-3.08756e-05	0.05	0.05	0
	0.002273_2_0.05_20	0.05	0.0500248	0.0500608	2.48388e-05	6.07851e-05	0.05	0.05	0
	0.002273_2.5_0.05_20	0.05	0.0499707	0.05003	-2.9257e-05	3.00452e-05	0.05	0.05	0
	0.002273_3_0.05_20	0.05	0.0499508	0.0499366	-4.92208e-05	-6.33979e-05	0.05	0.05	0
	0.002273_4_0.05_20	0.05	0.0500396	0.0500477	3.95547e-05	4.77077e-05	0.05	0.05	0
	0.004091_0.5_0.05_20	0.05	0.04996	0.04991	-4.00054e-05	-9.00252e-05	0.05	0.05	0
	0.004091_1_0.05_20	0.05	0.0500447	0.0499116	4.46738e-05	-8.84295e-05	0.05	0.05	0
	0.004091_1.5_0.05_20	0.05	0.0500536	0.0499365	5.3646e-05	-6.34862e-05	0.05	0.05	0
	0.004091_2_0.05_20	0.05	0.049921	0.0500159	-7.90484e-05	1.59e-05	0.05	0.05	0
	0.004091_2.5_0.05_20	0.05	0.0499714	0.0500045	-2.8573e-05	4.52725e-06	0.05	0.05	0
	0.004091_3_0.05_20	0.05	0.0500452	0.049981	4.52331e-05	-1.90295e-05	0.05	0.05	0
	0.004091_4_0.05_20	0.05	0.0499578	0.0499493	-4.22281e-05	-5.06581e-05	0.05	0.05	0
	0.005_0.5_0.05_20	0.05	0.0499307	0.0499837	-6.92915e-05	-1.63021e-05	0.05	0.05	0
	0.005_1_0.05_20	0.05	0.049911	0.049924	-8.90078e-05	-7.60157e-05	0.05	0.05	0
	0.005_1.5_0.05_20	0.05	0.0499338	0.0499211	-6.62242e-05	-7.88527e-05	0.05	0.05	0
	0.005_2_0.05_20	0.05	0.0499589	0.0499391	-4.11331e-05	-6.08746e-05	0.05	0.05	0
	0.005_2.5_0.05_20	0.05	0.0500024	0.0499648	2.38796e-06	-3.52056e-05	0.05	0.05	0
	0.005_3_0.05_20	0.05	0.0500366	0.0499987	3.65873e-05	-1.25055e-06	0.05	0.05	0
	0.005_4_0.05_30	0.05	0.0500496	0.0500267	4.96245e-05	2.66934e-05	0.05	0.05	0
	0.0015_0.5_0.05_30	0.05	0.0498411	0.049986	-0.000158926	-1.39938e-05	0.05	0.05	0
	0.0015_1_0.05_30	0.05	0.0497222	0.050056	-0.000277824	5.59575e-05	0.05	0.05	0
	0.0015_1.5_0.05_30	0.05	0.0499876	0.0500241	-1.24495e-05	2.40552e-05	0.05	0.05	0
	0.0015_2_0.05_30	0.05	0.0501334	0.0500313	0.000133367	3.1327e-05	0.05	0.05	0
	0.0015_2.5_0.05_30	0.05	0.0499575	0.0499128	-4.24569e-05	-8.72458e-05	0.05	0.05	0
	0.0015_3_0.05_30	0.05	0.0500106	0.0500161	1.06471e-05	1.61268e-05	0.05	0.05	0
	0.0015_4_0.05_30	0.05	0.0500859	0.0499822	8.59466e-05	-1.77518e-05	0.05	0.05	0
	0.002273_0.5_0.05_30	0.05	0.0498275	0.049901	-0.000172497	-9.89857e-05	0.05	0.05	0
	0.002273_1_0.05_30	0.05	0.0498818	0.0499899	-0.000118218	-1.01269e-05	0.05	0.05	0
	0.002273_1.5_0.05_30	0.05	0.0500574	0.0499656	5.73968e-05	-3.44499e-05	0.05	0.05	0
	0.002273_2_0.05_30	0.05	0.0500225	0.0500599	2.25227e-05	5.98559e-05	0.05	0.05	0
	0.002273_2.5_0.05_30	0.05	0.0499696	0.0500288	-3.03703e-05	2.8787e-05	0.05	0.05	0
	0.002273_3_0.05_30	0.05	0.0499488	0.049935	-5.11707e-05	-6.49911e-05	0.05	0.05	0
	0.002273_4_0.05_30	0.05	0.0500407	0.0500489	4.06833e-05	4.88867e-05	0.05	0.05	0
	0.004091_0.5_0.05_30	0.05	0.0499592	0.0499048	-4.08243e-05	-9.51965e-05	0.05	0.05	0
	0.004091_1_0.05_30	0.05	0.0500419	0.0499085	4.18836e-05	-9.15358e-05	0.05	0.05	0
	0.004091_1.5_0.05_30	0.05	0.0500529	0.0499346	5.28731e-05	-6.54022e-05	0.05	0.05	0
	0.004091_2_0.05_30	0.05	0.0499187	0.0500141	-8.12779e-05	1.41227e-05	0.05	0.05	0
	0.004091_2.5_0.05_30	0.05	0.0499711	0.0500026	-2.88509e-05	2.57796e-06	0.05	0.05	0
	0.004091_3_0.05_30	0.05	0.050046	0.0499805	4.59708e-05	-1.95068e-05	0.05	0.05	0
	0.004091_4_0.05_30	0.05	0.0499567	0.0499485	-4.33075e-05	-5.15396e-05	0.05	0.05	0
	0.005_0.5_0.05_30	0.05	0.0499314	0.0499829	-6.85945e-05	-1.71032e-05	0.05	0.05	0
	0.005_1_0.05_30	0.05	0.0499075	0.0499235	-9.25467e-05	-7.65028e-05	0.05	0.05	0
	0.005_1.5_0.05_30	0.05	0.0499322	0.0499204	-6.78237e-05	-7.96053e-05	0.05	0.05	0
	0.005_2_0.05_30	0.05	0.0499579	0.049938	-4.20616e-05	-6.19671e-05	0.05	0.05	0
	0.005_2.5_0.05_30	0.05	0.0500026	0.0499645	2.59161e-06	-3.55384e-05	0.05	0.05	0
	0.005_3_0.05_30	0.05	0.050036	0.049998	3.60126e-05	-2.03723e-06	0.05	0.05	0
	0.005_4_0.05_50	0.05	0.0500477	0.0500255	4.76771e-05	2.55241e-05	0.05	0.05	0
	0.0015_0.5_0.05_50	0.05	0.0498426	0.0499818	-0.000157376	-1.82378e-05	0.05	0.05	0
	0.0015_1_0.05_50	0.05	0.0497221	0.0500556	-0.000277943	5.56202e-05	0.05	0.05	0
	0.0015_1.5_0.05_50	0.05	0.0499832	0.0500196	-1.68467e-05	1.96414e-05	0.05	0.05	0
	0.0015_2_0.05_50	0.05	0.0501302	0.0500283	0.000130169	2.83119e-05	0.05	0.05	0
	0.0015_2.5_0.05_50	0.05	0.0499558	0.0499137	-4.42236e-05	-8.6279e-05	0.05	0.05	0
	0.0015_3_0.05_50	0.05	0.0500115	0.0500105	1.14571e-05	1.05403e-05	0.05	0.05	0
	0.0015_4_0.05_50	0.05	0.0500837	0.0499782	8.36797e-05	-2.18047e-05	0.05	0.05	0
	0.002273_0.5_0.05_50	0.05	0.0498183	0.0499032	-0.000181722	-9.68024e-05	0.05	0.05	0
	0.002273_1_0.05_50	0.05	0.0498825	0.049988	-0.000117497	-1.19685e-05	0.05	0.05	0
	0.002273_2_0.05_50	0.05	0.0500219	0.050059	2.19169e-05	5.89815e-05	0.05	0.05	0
	0.002273_2.5_0.05_50	0.05	0.0499663	0.0500257	-3.36552e-05	2.57423e-05	0.05	0.05	0
	0.002273_3_0.05_50	0.05	0.0499454	0.0499334	-5.45583e-05	-6.6584e-05	0.05	0.05	0
	0.002273_4_0.05_50	0.05	0.0500399	0.0500451	3.99461e-05	4.50909e-05	0.05	0.05	0
	0.004091_0.5_0.05_50	0.05	0.049957	0.0499035	-4.2974e-05	-9.65175e-05	0.05	0.05	0
	0.004091_1_0.05_50	0.05	0.0500405	0.0499086	4.04921e-05	-9.14053e-05	0.05	0.05	0
	0.004091_1.5_0.05_50	0.05	0.050051	0.0499337	5.10223e-05	-6.62577e-05	0.05	0.05	0
	0.004091_2_0.05_50	0.05	0.0499166	0.0500122	-8.33809e-05	1.215e-05	0.05	0.05	0
	0.004091_2.5_0.05_50	0.05	0.0499701	0.0500012	-2.98886e-05	1.18636e-06	0.05	0.05	0
	0.004091_3_0.05_50	0.05	0.0500431	0.0499809	4.31288e-05	-1.90516e-05	0.05	0.05	0
	0.004091_4_0.05_50	0.05	0.0499577	0.0499476	-4.23178e-05	-5.23953e-05	0.05	0.05	0
	0.005_0.5_0.05_50	0.05	0.0499333	0.0499825	-6.67269e-05	-1.74677e-05	0.05	0.05	0
	0.005_1_0.05_50	0.05	0.0499076	0.049922	-9.24401e-05	-7.79998e-05	0.05	0.05	0
	0.005_1.5_0.05_50	0.05	0.0499304	0.0499188	-6.96442e-05	-8.12095e-05	0.05	0.05	0
	0.005_2_0.05_50	0.05	0.0499563	0.0499371	-4.36951e-05	-6.29253e-05	0.05	0.05	0
	0.005_2.5_0.05_50	0.05	0.0500017	0.0499653	1.72889e-06	-3.46725e-05	0.05	0.05	0
	0.005_3_0.05_50	0.05	0.0500343	0.0499981	3.43199e-05	-1.94768e-06	0.05	0.05	0
	0.002273_1.5_0.05_50	0.05	0.0500543	0.0499597	5.42833e-05	-4.02628e-05	0.05	0.05	0
