## Supplementary material for "Fast and accurate imputation of genotypes from noisy low-coverage sequencing data in bi-parental populations": S3 file

### Sheet: Sheet1
	Fast and accurate imputation of genotypes from noisy low-coverage sequencing data in bi-parental populations
	Triay et al
	Calculation details of the loose support interval (PSI)
	As illustrated in the following example:𝑝(𝑊𝑗 = 𝐵𝐵) and 𝑝(𝑊𝑗 = 𝐴𝐵) values are close to 1 outside the crossover region, while their values drop rapidly, close to zero, when getting close to the crossover. Thus, the values 1 - 𝑝(𝑊𝑗 = 𝐵𝐵) and 1 - 𝑝(𝑊𝑗 = A𝐵) are close to 1 nearby the crossover.
	An effective way to guarantee that the two values 1 - 𝑝(𝑊𝑗 = 𝐵𝐵) and 1 - 𝑝(𝑊𝑗 = A𝐵) are significantly superior to zero – and thus that the crossover is located closeby – is that their product PSI is significantly greater than zero. We can take a conservative threshold for PSI – 0.05 for instance – to guarantee that the subsequent searching region will cover the crossover position with a high prob…
								Crossover
								⏚
