## Supplementary material for "Fast and accurate imputation of genotypes from noisy low-coverage sequencing data in bi-parental populations": S3 table

### Sheet: Sheet1
	Fast and accurate imputation of genotypes from noisy low-coverage sequencing data in bi-parental populations
	Triay et al
	Supplementary Table S3. Comparison of estimated with expected map sizes using NOISYmputer, FSFHap and LB-Impute using the VCF filtered by NOISYmputer as input
	Dataset	Software	Estimated map size (cM)	Expected map size (cM)	Initial number of markers in VCF	imputed markers
	F2 Rice WGS n = 222 samples including 30X parents (chromosome 1)	NOISYmputer	208	183	254095	149485
		FSFhap	47318.8			149485
		LB-Impute	11571.1			150295
