## Supplementary material for "Fast and accurate imputation of genotypes from noisy low-coverage sequencing data in bi-parental populations": S4 table

### Sheet: matching
	Fast and accurate imputation of genotypes from noisy low-coverage sequencing data in bi-parental populations
	Triay et al
	Supplementary Table S4. Evaluation of NOISYmputer outputs for 20 pseudo 3X samples compared to their 20X counterparts
	Pseudo 3X samples are derived from artificially subsetted 20X samples. These pseudo 3X samples were part of the 222 F2 Rice WGS samples imputed using NOISYmputer.
	Number of SNPs differences are estimated based on the position difference compared to the marker density in the loose support interval.
	NOISYmputer Output																			20X Position					Comparison 20X vs NOISYmputer pseudo 3X imputation
	sample	chr	average_bkp_position	bkp_start_position	bkp_stop_position	found_bkp	bkp_size	loose_interval_start_position	loose_interval_stop_position	found_loose_interval	SNPs_nb_in_loose_interval	data_nb_in_loose_interval	support_interval_start_position	support_interval_stop_position	SNPs_nb_in_support_interval	data_nb_in_support_interval	SNPs_nb_in_HMZ_window	SNPs_nb_in_H_window	transitionType	sample_raw	average_bkp_position_raw	bkp_start_position_raw	bkp_stop_position_raw	transitionType_raw	Average_Pos_Diff	SNP_Diff
	BEA_3X	chr01	1218650	1213828	1223471	TRUE	9643	1082119	1321533	TRUE	39	31	1158006	1234189	8	6	15	15	H => B	BEA	1175833	1158006	1193659	H => B	42817	5.54407
	BEA_3X	chr01	32790588	32782684	32798491	TRUE	15807	32607219	32813417	TRUE	38	31	32749481	32799610	6	5	19	15	B => H	BEA	32777506	32772328	32782684	B => H	13082	1.96676
	BEA_3X	chr01	26079880	26079746	26080014	TRUE	268	26074929	26082053	TRUE	33	30	26078721	26080346	6	5	17	15	A => H	BEA	26079505	26079263	26079746	A => H	375	1.57917
	BEA_3X	chr01	38691207	38691064	38691349	TRUE	285	38684320	38695704	TRUE	36	31	38688525	38691349	7	7	17	15	B => H	BEA	38691217	38691085	38691349	B => H	10	0.0272312
	BEA_3X	chr01	8846769	8838163	8855374	TRUE	17211	8635735	8925736	TRUE	36	31	8779498	8860151	7	4	19	15	B => H	BEA	8846769	8838163	8855374	B => H	0	0
	BEA_3X	chr01	22888595	22888342	22888847	TRUE	505	22886570	22893891	TRUE	33	30	22888342	22889376	4	4	15	17	H => A	BEA	22888595	22888342	22888847	H => A	0	0
	BEA_3X	chr01	29620171	29619879	29620463	TRUE	584	29619244	29623041	TRUE	31	30	29619879	29620894	5	5	15	16	H => B	BEA	29620171	29619879	29620463	H => B	0	0
	BEB_3X	chr01	7998662	7998483	7998841	TRUE	358	7995693	8007920	TRUE	34	31	7998417	8002418	10	9	15	17	H => B	BEB	8000379	8000122	8000636	H => B	1717	4.35323
	BEB_3X	chr01	35321475	35321415	35321534	TRUE	119	35317826	35323041	TRUE	34	32	35320978	35322374	9	9	15	15	B => H	BEB	35321799	35321534	35322064	B => H	324	1.98811
	BEB_3X	chr01	8984398	8979683	8989113	TRUE	9430	8705781	8995632	TRUE	35	31	8925736	8989113	6	6	19	15	B => H	BEB	8984398	8979683	8989113	B => H	0	0
	BEB_3X	chr01	25736576	25736102	25737050	TRUE	948	25734646	25744572	TRUE	36	30	25736102	25739179	9	7	15	15	H => B	BEB	25736576	25736102	25737050	H => B	0	0
	BEC_3X	chr01	21907838	21563244	22252431	TRUE	689187	21562238	22254399	TRUE	33	30	21562997	22252650	5	5	15	24	H => B	BEC	21823042	21821238	21824846	H => B	84796	3.67527
	BEC_3X	chr01	8587299	8579396	8595201	TRUE	15805	8498031	8766179	TRUE	38	34	8575514	8608377	5	5	15	17	H => B	BEC	8577455	8575514	8579396	H => B	9844	1.24818
	BEC_3X	chr01	11902655	11901068	11904242	TRUE	3174	11897477	11905898	TRUE	34	32	11899316	11904242	7	7	22	15	B => H	BEC	11901199	11901068	11901329	B => H	1456	5.53283
	BEC_3X	chr01	33153401	33153374	33153427	TRUE	53	33144730	33158950	TRUE	35	31	33151357	33155564	9	7	15	15	B => H	BEC	33154439	33153545	33155333	B => H	1038	2.26287
	BED_3X	chr01	21340711	21340472	21340949	TRUE	477	21190322	21341460	TRUE	34	31	21275791	21341059	12	10	16	15	B => H	BED	21333231	21326485	21339976	B => H	7480	1.53423
	BED_3X	chr01	8565300	8563368	8567232	TRUE	3864	8390328	8723234	TRUE	38	31	8563368	8608377	8	8	15	17	H => B	BED	8572286	8569058	8575514	H => B	6986	0.650532
	BED_3X	chr01	23290627	23290053	23291200	TRUE	1147	23288816	23298213	TRUE	30	30	23289069	23292375	6	6	15	15	H => A	BED	23290627	23290053	23291200	H => A	0	0
	BEE_3X	chr01	36714705	36714314	36715096	TRUE	782	36707662	36716162	TRUE	34	31	36713515	36715190	8	6	18	15	B => H	BEE	36713993	36713671	36714314	B => H	712	2.59671
	BEE_3X	chr01	5913567	5913119	5914014	TRUE	895	5904455	5914789	TRUE	32	30	5911639	5914308	7	7	15	15	B => H	BEE	5914154	5914014	5914293	B => H	587	1.70408
	BEE_3X	chr01	43158455	43158242	43158668	TRUE	426	43155740	43160789	TRUE	33	30	43158077	43159848	7	6	15	16	H => A	BEE	43159012	43158910	43159113	H => A	557	3.30957
	BEE_3X	chr01	28715816	28715695	28715937	TRUE	242	28712409	28733155	TRUE	33	31	28715687	28717377	6	6	15	20	H => B	BEE	28715816	28715695	28715937	H => B	0	0
	BEF_3X	chr01	3109206	3109203	3109208	TRUE	5	3108271	3121936	TRUE	40	30	3109054	3111360	10	5	15	16	H => A	BEF	3111032	3110857	3111206	H => A	1826	4.00878
	BEF_3X	chr01	31987446	31987431	31987461	TRUE	30	31981781	31988360	TRUE	39	31	31986814	31987532	8	7	16	15	B => H	BEF	31985696	31984650	31986741	B => H	1750	8.24593
	BEF_3X	chr01	39971953	39971913	39971992	TRUE	79	39971312	39980260	TRUE	39	31	39971855	39972601	6	6	15	17	H => B	BEF	39973319	39972820	39973818	H => B	1366	4.73245
	BEF_3X	chr01	4325878	4325509	4326247	TRUE	738	4317607	4332722	TRUE	40	31	4322994	4326247	10	9	16	15	A => H	BEF	4326187	4326127	4326247	A => H	309	0.633741
	BEF_3X	chr01	27738018	27737912	27738123	TRUE	211	27735596	27740542	TRUE	34	30	27737912	27738878	8	7	15	15	H => B	BEF	27738018	27737912	27738123	H => B	0	0
	BEF_3X	chr01	41605114	41604674	41605553	TRUE	879	41601431	41605702	TRUE	37	31	41603886	41605553	6	5	16	15	B => H	BEF	41605114	41604674	41605553	B => H	0	0
	BEG_3X	chr01	35374460	35374036	35374884	TRUE	848	35368639	35379479	TRUE	38	32	35372681	35376344	10	8	23	15	A => H	BEG	35375510	35375123	35375896	A => H	1050	3.09963
	BEG_3X	chr01	27739849	27739268	27740430	TRUE	1162	27737070	27742976	TRUE	33	31	27739268	27740534	4	4	15	17	H => A	BEG	27740861	27740593	27741128	H => A	1012	5.31189
	BEG_3X	chr01	42659821	42659692	42659950	TRUE	258	42658038	42666173	TRUE	42	31	42659692	42660940	7	7	15	15	H => B	BEG	42660411	42660270	42660551	H => B	590	2.24831
	BEH_3X	chr01	32069336	32069268	32069403	TRUE	135	32068859	32074338	TRUE	43	33	32069207	32069873	6	5	15	15	H => B	BEH	32070923	32070522	32071323	H => B	1587	9.5585
	BEH_3X	chr01	35542911	35542007	35543814	TRUE	1807	35541483	35547872	TRUE	35	31	35541908	35546177	5	5	15	19	H => A	BEH	35542269	35542007	35542530	H => A	642	3.11504
	BEH_3X	chr01	8442492	8437631	8447353	TRUE	9722	8164378	8542067	TRUE	40	31	8342452	8473626	8	5	18	15	A => H	BEH	8442779	8438205	8447353	A => H	287	0.0235564
	BEH_3X	chr01	4810678	4810665	4810691	TRUE	26	4810422	4815727	TRUE	33	31	4810665	4811301	6	5	15	17	H => A	BEH	4810925	4810707	4811142	H => A	247	1.44336
	BEH_3X	chr01	33509446	33508233	33510658	TRUE	2425	33496254	33511840	TRUE	34	31	33507008	33510658	4	3	17	15	B => H	BEH	33509282	33508233	33510330	B => H	164	0.32619
	BEH_3X	chr01	14129544	14129164	14129924	TRUE	760	14127317	14143396	TRUE	33	30	14128514	14132584	6	6	15	17	H => B	BEH	14129544	14129164	14129924	H => B	0	0
	BEH_3X	chr01	26575185	26573678	26576691	TRUE	3013	26480011	26710251	TRUE	38	31	26559695	26576691	7	6	17	15	B => H	BEH	26575185	26573678	26576691	B => H	0	0
	BEI_3X	chr01	25540100	25537539	25542660	TRUE	5121	25533317	25550704	TRUE	38	30	25537365	25544046	8	7	15	26	H => A	BEI	25541232	25539804	25542660	H => A	1132	1.95318
	BEI_3X	chr01	7957784	7956855	7958713	TRUE	1858	7941697	7960470	TRUE	32	30	7955976	7958713	4	4	16	15	B => H	BEI	7957239	7956855	7957622	B => H	545	0.870932
	BEI_3X	chr01	41263291	41263199	41263383	TRUE	184	41260735	41266468	TRUE	32	31	41263199	41263865	8	8	15	17	H => A	BEI	41263622	41263437	41263807	H => A	331	1.78981
	BEI_3X	chr01	9173861	9173771	9173950	TRUE	179	9169255	9174417	TRUE	33	30	9172689	9173950	5	5	18	15	B => H	BEI	9173569	9173367	9173771	B => H	292	1.69702
	BEI_3X	chr01	8572286	8569058	8575514	TRUE	6456	8473626	8748193	TRUE	37	33	8567232	8643802	11	9	15	17	H => B	BEI	8572286	8569058	8575514	H => B	0	0
	BEI_3X	chr01	39691668	39683052	39700283	TRUE	17231	39395207	39763778	TRUE	38	30	39667530	39700283	4	4	17	15	A => H	BEI	39691668	39683052	39700283	A => H	0	0
	BEJ_3X	chr01	38606513	38606133	38606893	TRUE	760	38602835	38608203	TRUE	32	31	38603802	38607944	9	8	21	15	B => H	BEJ	38607419	38606893	38607944	B => H	906	5.23212
	BEJ_3X	chr01	11996459	11996444	11996474	TRUE	30	11990321	12000103	TRUE	48	31	11993353	11997568	27	12	17	15	A => H	BEJ	11997081	11996593	11997568	A => H	622	1.97117
	BEJ_3X	chr01	36169124	36168703	36169545	TRUE	842	36164862	36181787	TRUE	40	31	36168703	36172937	6	6	15	15	H => B	BEJ	36169124	36168703	36169545	H => B	0	0
	BEK_3X	chr01	22253692	22253477	22253907	TRUE	430	21559945	22254399	TRUE	38	31	22253469	22253920	4	4	16	15	B => H	BEK	21583927	21583197	21584657	B => H	669765	29.8979
	BEK_3X	chr01	29764925	29764852	29764997	TRUE	145	29762860	29773095	TRUE	34	31	29763659	29766394	11	10	15	18	H => B	BEK	29763765	29763659	29763871	H => B	1160	3.51343
	BEL_3X	chr01	496669	495960	497377	TRUE	1417	489503	502208	TRUE	39	31	492100	499173	14	11	15	19	H => B	BEL	494525	494074	494976	H => B	2144	5.23133
	BEL_3X	chr01	27450786	27450692	27450879	TRUE	187	27446371	27458131	TRUE	38	31	27449059	27451340	9	6	15	16	H => A	BEL	27449876	27449059	27450692	H => A	910	2.39881
	BEL_3X	chr01	40564590	40564299	40564880	TRUE	581	40551170	40570043	TRUE	39	31	40564024	40565469	6	6	16	15	A => H	BEL	40564553	40564299	40564807	A => H	37	0.0607747
	BEL_3X	chr01	8474100	8473626	8474573	TRUE	947	8168769	8569058	TRUE	35	31	8415493	8474573	5	5	15	15	B => H	BEL	8474100	8473626	8474573	B => H	0	0
	BEM_3X	chr01	33253652	33253508	33253795	TRUE	287	33246728	33254044	TRUE	34	30	33249536	33253795	10	6	15	15	B => H	BEM	33251242	33250206	33252277	B => H	2410	9.88245
	BEM_3X	chr01	4718688	4718009	4719367	TRUE	1358	4717793	4722961	TRUE	32	31	4718009	4720971	9	8	15	20	H => A	BEM	4718249	4718009	4718488	H => A	439	2.63332
	BEM_3X	chr01	42433350	42433250	42433450	TRUE	200	42427795	42435371	TRUE	34	31	42430151	42434471	9	8	18	15	A => H	BEM	42433661	42432847	42434474	A => H	311	1.27257
	BEM_3X	chr01	12001038	12000820	12001256	TRUE	436	11995019	12001705	TRUE	32	30	11997876	12001256	8	6	16	15	A => H	BEM	12000921	12000820	12001021	A => H	117	0.524978
	BEM_3X	chr01	27068200	27065231	27071169	TRUE	5938	27064783	27138888	TRUE	32	30	27065231	27082190	5	5	15	15	H => B	BEM	27068200	27065231	27071169	H => B	0	0
	BEM_3X	chr01	35385068	35384948	35385187	TRUE	239	35383940	35391172	TRUE	34	31	35384948	35385898	4	4	15	18	H => A	BEM	35385068	35384948	35385187	H => A	0	0
	BEN_3X	chr01	8717240	8715982	8718497	TRUE	2515	8655625	8994659	TRUE	39	34	8715982	8748193	7	6	15	27	H => B	BEN	8720866	8718497	8723234	H => B	3626	0.363633
	BEN_3X	chr01	36711478	36711475	36711480	TRUE	5	36705284	36714314	TRUE	39	30	36709185	36712650	13	7	15	16	H => A	BEN	36709594	36709185	36710002	H => A	1884	6.25914
	BEN_3X	chr01	21561956	21561892	21562019	TRUE	127	21557409	22253298	TRUE	34	31	21561582	21562238	5	5	15	19	H => B	BEN	21563552	21563319	21563784	H => B	1596	0.0710975
	BEN_3X	chr01	28379526	28379433	28379619	TRUE	186	28374758	28380627	TRUE	40	32	28378607	28379619	7	6	16	15	B => H	BEN	28378939	28378650	28379228	B => H	587	3.20055
	BEN_3X	chr01	10932497	10932276	10932717	TRUE	441	10928686	10936800	TRUE	38	30	10930491	10932824	6	6	19	15	B => H	BEN	10932497	10932276	10932717	B => H	0	0
	BEO_3X	chr01	6650701	6645888	6655514	TRUE	9626	6613627	6775522	TRUE	37	30	6633409	6686485	8	5	15	15	H => A	BEO	6657311	6655514	6659107	H => A	6610	1.22487
	BEO_3X	chr01	38364686	38364044	38365327	TRUE	1283	38357521	38367724	TRUE	34	30	38360525	38366830	17	13	15	18	H => B	BEO	38365090	38364853	38365327	H => B	404	1.18789
	BEO_3X	chr01	29641943	29641444	29642442	TRUE	998	29636699	29645025	TRUE	42	31	29638718	29644185	24	14	19	15	A => H	BEO	29641943	29641444	29642442	A => H	0	0
	BEP_3X	chr01	557670	557357	557983	TRUE	626	546514	562894	TRUE	37	30	555483	558191	8	7	16	15	B => H	BEP	557438	557390	557486	B => H	232	0.424908
	BEP_3X	chr01	29170907	29170771	29171043	TRUE	272	29168465	29174574	TRUE	30	30	29170368	29171223	6	6	15	15	H => B	BEP	29170907	29170771	29171043	H => B	0	0
	BEP_3X	chr01	35591661	35591614	35591708	TRUE	94	35585191	35595308	TRUE	34	31	35586333	35591708	6	6	16	15	B => H	BEP	35591661	35591614	35591708	B => H	0	0
	BEP_3X	chr01	40565175	40564880	40565469	TRUE	589	40564024	40573772	TRUE	41	32	40564880	40567831	7	6	15	18	H => A	BEP	40565175	40564880	40565469	H => A	0	0
	BEQ_3X	chr01	13657304	13657294	13657314	TRUE	20	13650012	13664389	TRUE	38	32	13653407	13657576	7	6	16	15	B => H	BEQ	13656017	13655263	13656770	B => H	1287	2.86458
	BEQ_3X	chr01	34399116	34398308	34399923	TRUE	1615	34377863	34406277	TRUE	38	32	34396572	34403824	9	8	16	15	A => H	BEQ	34399582	34399241	34399923	A => H	466	0.524812
	BEQ_3X	chr01	1654571	1654455	1654686	TRUE	231	1652723	1655241	TRUE	31	30	1653698	1654686	8	7	16	15	B => H	BEQ	1654280	1654104	1654455	B => H	291	3.46704
	BEQ_3X	chr01	40203065	40202903	40203227	TRUE	324	40201625	40208248	TRUE	37	31	40202903	40204482	6	4	15	16	H => B	BEQ	40203306	40203227	40203384	H => B	241	1.12804
	BEQ_3X	chr01	8607186	8605994	8608377	TRUE	2383	8542067	8766179	TRUE	34	31	8605994	8647422	7	6	15	16	H => B	BEQ	8607186	8605994	8608377	H => B	0	0
	BEQ_3X	chr01	27324460	27310316	27338604	TRUE	28288	27250599	27406017	TRUE	33	31	27310316	27363775	6	5	15	16	H => A	BEQ	27324460	27310316	27338604	H => A	0	0
	BER_3X	chr01	27233744	27231419	27236069	TRUE	4650	27201630	27341704	TRUE	41	31	27210963	27250599	8	7	19	15	A => H	BER	27225027	27218635	27231419	A => H	8717	1.92917
	BER_3X	chr01	43661741	43661561	43661921	TRUE	360	43657528	43671028	TRUE	41	31	43661548	43662077	6	6	15	15	H => A	BER	43660012	43659898	43660126	H => A	1729	3.9703
	BER_3X	chr01	27534329	27534253	27534405	TRUE	152	27533854	27541051	TRUE	34	31	27534253	27534595	5	5	15	16	H => B	BER	27535777	27534986	27536567	H => B	1448	6.23704
	BER_3X	chr01	39073090	39072933	39073246	TRUE	313	39066224	39075140	TRUE	35	30	39072047	39073457	6	5	15	15	B => H	BER	39072993	39072933	39073052	B => H	97	0.32638
	BER_3X	chr01	3613200	3613130	3613269	TRUE	139	3611830	3620011	TRUE	35	31	3612392	3614218	8	7	15	18	H => A	BER	3613200	3613130	3613269	H => A	0	0
	BES_3X	chr01	42790743	42790611	42790875	TRUE	264	42787521	42798620	TRUE	36	30	42790611	42792369	5	5	15	16	H => A	BES	42790767	42790388	42791146	H => A	24	0.0648707
	BES_3X	chr01	26832946	26818101	26847790	TRUE	29689	26572512	26856871	TRUE	37	31	26769642	26847790	8	7	16	15	B => H	BES	26832946	26818101	26847790	B => H	0	0
	BET_3X	chr01	21080492	21078465	21082519	TRUE	4054	21045531	21095916	TRUE	45	32	21078465	21092268	15	9	15	16	H => B	BET	21084146	21078465	21089826	H => B	3654	2.32069
	BET_3X	chr01	28646398	28646290	28646505	TRUE	215	28638237	28648989	TRUE	37	30	28642880	28646505	7	6	17	15	B => H	BET	28644885	28644341	28645428	B => H	1513	4.22154
	BET_3X	chr01	4147929	4147354	4148504	TRUE	1150	4141247	4155770	TRUE	45	35	4147302	4152630	8	7	15	16	H => B	BET	4147220	4147137	4147302	H => B	709	1.70867
	BET_3X	chr01	9269601	9269564	9269638	TRUE	74	9266694	9270225	TRUE	32	31	9269497	9269834	8	8	15	15	B => H	BET	9269174	9269128	9269219	B => H	427	3.7488
																								mean	10219	2.2147
																								median	415.5	1.26037
																								Percentile	Average_Pos_Diff	SNP_Diff
																								0.99	160842	12.4845
																								0.95	9449.55	6.2514
																								0.9	4540.8	5.25605
																								0.8	1668.6	3.61054
																								0.7	1123.8	2.57692
																								2/3	1012	2.26287
																								0.6	626	1.93398
																								0.5	415.5	1.26037
																								0.4	279	0.504831
																								0.3	11.4	0.0239239
																								0.2	0	0
																								0.1	0	0
