## Supplementary material for "Fast and accurate imputation of genotypes from noisy low-coverage sequencing data in bi-parental populations": S5 table

### Sheet: Sheet1
	Fast and accurate imputation of genotypes from noisy low-coverage sequencing data in bi-parental populations
	Triay et al
	Supplementary Table S5. Comparison of numbers of remaining markers after the different filtering steps of NOISYmputer pre-imputation filtering
	Dataset	Filtering step	Number of markers
	F2 Rice WGS n = 222 samples including 30X parents (chromosome 1)	Raw input	253802
		Filter SNPs on min and max genotypic frequencies	222355
		Filter incoherent SNPs	149485
		Percentage of initial markers remaining after filtering	0.588983
	F2 Maize GBS n = 91 samples including parents	Raw input	17942
		Filter SNPs on min and max genotypic frequencies	15776
		Filter incoherent SNPs	13340
		Percentage of initial markers remaining after filtering	0.743507
